# Chlamydomonas cells transition through distinct Fe nutrition stages within 48 h of transfer to Fe-free medium

**DOI:** 10.1101/2024.02.13.579691

**Authors:** Helen W. Liu, Eugen I. Urzica, Sean D. Gallaher, Crysten E. Blaby-Haas, Masakazu Iwai, Stefan Schmollinger, Sabeeha S. Merchant

**Author notes:** ^b^Competence Network IBD, Hopfenstrasse 60, 24103 Kiel, Germany. ^c^California Institute for Quantitative Biosciences (QB3), University of California, Berkeley, CA 94720, USA. ^d^Molecular Foundry, Lawrence Berkeley National Laboratory, Berkeley, CA 94720, USA. ^e^Plant Research Laboratory, Department of Biochemistry and Molecular Biology, Michigan State University, E. Lansing, MI 48824, USA. Address correspondence to Sabeeha S. Merchant, Address: QB3, Stanley Hall, University of California, Berkeley, CA 9720.

## Abstract

Low iron (Fe) bioavailability can limit the biosynthesis of Fe-containing proteins, which are especially abundant in photosynthetic organisms, thus negatively affecting global primary productivity. Understanding cellular coping mechanisms under Fe limitation is therefore of great interest. We surveyed the temporal responses of Chlamydomonas (*Chlamydomonas reinhardtii*) cells transitioning from an Fe-rich to an Fe-free medium to document their short- and long-term adjustments. While slower growth, chlorosis and lower photosynthetic parameters are evident only after one or more days in Fe-free medium, the abundance of some transcripts, such as those for genes encoding transporters and enzymes involved in Fe assimilation, change within minutes, before changes in intracellular Fe content are noticeable, suggestive of a sensitive mechanism for sensing Fe. Promoter reporter constructs indicate a transcriptional component to this immediate primary response. With acetate provided as a source of reduced carbon, transcripts encoding respiratory components are maintained relative to transcripts encoding components of photosynthesis and tetrapyrrole biosynthesis, indicating metabolic prioritization of respiration over photosynthesis. In contrast to the loss of chlorophyll, carotenoid content is maintained under Fe limitation despite a decrease in the transcripts for carotenoid biosynthesis genes, indicating carotenoid stability. These changes occur more slowly, only after the intracellular Fe quota responds, indicating a phased response in Chlamydomonas, involving both primary and secondary responses during acclimation to poor Fe nutrition.
