## Supplemental Dataset S8 for "Chlamydomonas cells transition through distinct Fe nutrition stages within 48 h of transfer to Fe-free medium"

### Sheet: Sheet1
Gene	Arabidopsis thaliana	Chlamydomonas reinhardtii	Chromochloris zoofingiensis	Dunaliella salina Bardawil	Dunaliella tertiolecta
MYB10	AT3G12820	Cre01.g034350	Cz01g31240	DsB_g15530	Dte_g00338
		Cre02.g103450	Cz02g00230	DsB_g16116	Dte_g00372
		Cre02.g108350	Cz03g21260	DsB_g17033	Dte_g03609
		Cre02.g110550	Cz05g21090	DsB_g18087	Dte_g05589
		Cre02.g111200	Cz06g08120	DsB_g19247	Dte_g07182
		Cre03.g144747	Cz06g09120	DsB_g20015	Dte_g07601
		Cre03.g149201	Cz06g23090	DsB_g20018	Dte_g13636
		Cre03.g197100	Cz07g25120		Dte_g13638
		Cre06.g289900	Cz08g02090
		Cre07.g345350	Cz09g05030
		Cre09.g397475	Cz10g07080
		Cre09.g399067	Cz10g17100
		Cre12.g522400	Cz10g22030
		Cre14.g609350	Cz10g24240
		Cre14.g621050	Cz11g12210
		Cre16.g677382	Cz13g05023
		Cre17.g714229	Cz13g11180
			Cz14g00040
			Cz15g12060
			Cz16g00200
			Cz16g11020
			Cz16g11050
			Cz17g16070
PHR1	AT4G28610	Cre02.g083750	Cz02g26120	DsB_g12211	Dte_g03225
		Cre02.g094150	Cz04g05020	DsB_g12444	Dte_g03808
		Cre05.g243000	Cz08g00050	DsB_g16986	Dte_g03973
		Cre09.g410450	Cz08g13060	DsB_g16992	Dte_g06696
		Cre12.g495100	Cz08g17090
		Cre13.g572450	Cz10g12010
		Cre16.g676421	Cz11g17160
		Cre17.g696750	Cz12g11180
			Cz19g10020
ERF4	AT3G15210	Cre06.g275500	Cz02g34190	DsB_g12211	Dte_g03225
		Cre07.g353500	Cz03g16250	DsB_g12444	Dte_g03808
		Cre08.g364400	Cz07g20090	DsB_g16986	Dte_g03973
		Cre14.g620500	Cz10g18210	DsB_g16992	Dte_g06696
		Cre16.g649433
		Cre16.g674890
BGLU42	AT5G36890	Cre03.g171050	Cz01g10210	DsB_g04739	Dte_g07334
		Cre07.g320850	Cz01g20170	DsB_g07669	Dte_g07337
			Cz03g36040	DsB_g07672	Dte_g09959
			Cz08g13120
			Cz09g06270
			Cz10g02250
			Cz10g24250
			Cz12g24240
			Cz14g04230
			Cz14g04240
			Cz15g03070
			Cz16g01200
			Cz16g05160
BTS	AT3G18290	Cre05.g248550	Cz14g12210	DsB_g20540	Dte_g07825
bHLH34	AT3G23210	Cre05.g241636	Cz14g22130	DsB_g20060	Dte_g13613
